# 5′ untranslated regions tune *Toxoplasma* translation

**DOI:** 10.1101/2025.07.14.664749

**Authors:** Michelle L. Peters, Aditi Shukla, Zoe A. Gotthold, Dylan M. McCormick, Kehui Xiang, David P. Bartel, Sebastian Lourido

## Abstract

Some of the longest 5′ untranslated regions (UTRs) documented in eukaryotes belong to parasites of the phylum Apicomplexa. Translational regulation plays prominent roles in the development of these parasites, including the agents of toxoplasmosis (*Toxoplasma gondii*) and malaria. To understand the function of 5′ UTRs in apicomplexan translation, we performed high-resolution ribosome profiling of *T. gondii* in human fibroblasts. We show that parasite translation efficiency (TE) is largely controlled by 5′ UTR features and tuned by the number of upstream AUGs (uAUGs). Examination of ribosome occupancy reveals that, despite widespread assembly of parasite monosomes on uAUGs, ribosomes seldom translate uORFs. These determinants of translation are reaffirmed in a massively parallel reporter assay examining the effect of more than 30,000 synthetic 5′ UTRs in *T. gondii*. A model trained on these results accurately predicted the TE of newly designed 5′ UTRs. Together, this work defines the regulatory language of *T. gondii* translation, providing a framework to understand the evolution of exceptionally long 5′ UTRs in apicomplexans.
