## Supplementary Data 1 for "5′ untranslated regions tune *Toxoplasma* translation": SupplementaryData1_Oligos_and_rRNAprobes.xlsx

### Sheet: Toxo rRNA depletion probes
Probe	Sequence (5'-->3')
Toxo_28S:17-67	TTTTCTTCTCCTCCGCTTAATAATATGCTTAAGTTCAGCGGGTAACCTCG
Toxo_28S:59-109	CTGATCCCGGTTCACTCGCCGTTACTAAGGGAATCATAGTTATTTTCTTC
Toxo_28S:103-153	TACAAGTCAACAGCTCGGAAAGAGCAGTTGATTTCCACTTTGAGCTGATC
Toxo_28S:141-197	AAGAAACTTAACCCTGCGCTTCCACTGGTAACGCCTCTCGAGGCTACAAGTCAACA
Toxo_28S:184-234	AAGGACGGGATTCTCACCCTCTATGATGTTCTTTCCCAAGAAACTTAACC
Toxo_28S:228-278	GACTCTATAAAAGCGTACCGTACGTGGAACAAAAAACGCAGGGGAAGGAC
Toxo_28S:266-318	AAACCTACCACACATTTTGCGCTCAAATCCCGATGAACGCGACTCTATAAAA
Toxo_28S:311-362	TACTTGTTTGCTATCGGTCTCGCGCCAGTACTTAGCTTTATGTGAAACCTA
Toxo_28S:362-412	CAGGCACTTTTAACTCTCTTTCCAAAGAACTTTTCATCTTTCCCTCACGG
Toxo_28S:397-445	AAAAGGTCCCAATCGCTTCCTTTTCAGCAATTTCAGGCACTTTTAACT
Toxo_28S:440-480	GATAGATGGCAAACCGGCGGCACTTCTTGGAATCAAAAAG
Toxo_28S:479-530	ATACATCAAGAAACCAAAGCCTAAACCTGGTGAGAGAGAGAAGGCAAAGGG
Toxo_28S:510-560	TGCTGACCTCTCCAAAAAGATGAACCGGAAATACATCAAGAAACCAAAGC
Toxo_28S:543-593	CTTCTTTGAACGAAATCAATTCCGAGTAGCTGATGCTGACCTCTCCAAAA
Toxo_28S:582-632	AGGAAAGAACAAAGATATAACGGTCCACAAGGAACCTACCTTCTTTGAAC
Toxo_28S:614-664	GGAAACAGGAACACTCCTCAGCCACAAGGAAAAGGAAAGAACAAAGATAT
Toxo_28S:648-698	CATCACAGAAACCGAGTACTCGAAAGTGGAGCTCGGAAACAGGAACACTC
Toxo_28S:686-736	GTGTTTCAAGACGGGTCGGTTGGAACCGATTAAGCCAGCATCACAGAAAC
Toxo_28S:723-768	CATACTCGCACATATGTTAGACTCCTTGGTCCGTGTTTCAAGACG
Toxo_28S:753-806	TACTCTCACTTTCATTGCGCATACAGGAGTAAAACCCGCATACTCGCACATAT
Toxo_28S:790-840	GTAGGTGCGAAGAATGGCAAAGCCAAAATCTCCCTACTCTCACTTTCATT
Toxo_28S:824-874	CAACTCAAACCTCTCTCAGAGATCGTGGTCGGTCGTAGGTGCGAAGAATG
Toxo_28S:861-911	ATAGTTCACCATCTTTCGGGTCCTAACAGATATGCTCCAACTCAAACCTC
Toxo_28S:897-937	TTCCCCTGACTTCATTCTACTCAGGCATAGTTCACCATCT
Toxo_28S:930-986	TTTGACGAACGATTTGCACGTCAGTATCGCTACGAACCTCCATCAGGGTTTCCCCT
Toxo_28S:961-1001	GCCCCTATACCCAAGTTTGACGAACGATTTGCACGTCAGT
Toxo_28S:1006-1056	ATCCTGAGAGAAACTTCGGAAGAAACCAGCTACTAGATGGTTCGATTAGT
Toxo_28S:1036-1084	ACCTGATAAAACTAACAAAACTCCAGCTATCCTGAGAGAAACTTCGGA
Toxo_28S:1074-1114	GCGCCCCCGATGCCTCTAATCATTCGCTTTACCTGATAAA
Toxo_28S:1116-1166	AGTAACCACTGGATCTTACCCATTTAAAGTTTGAGAATAGGTCGAGGGCG
Toxo_28S:1153-1203	CCACTTGGAGTTCATATTAATCCCAGCAGTTCAATGAAGTAACCACTGGA
Toxo_28S:1183-1234	CTCATCGCCAGTTCTGCTTACCAAAAATGGCCCACTTGGAGTTCATATTAA
Toxo_28S:1226-1269	CATTTTGGCACCTTAACCAAGCGTTAGGAGCATCCCTCATCGC
Toxo_28S:1258-1308	AAAATGAACCAACACCTTTTATGGTATCTGATGAGCGAGCATTTTGGCAC
Toxo_28S:1303-1358	TTACACACTCCTTAGCGGATTTCGACTTCCATGACCACCGTCCTGCTGTCAAAAT
Toxo_28S:1344-1393	CATTTTCAGGGCTGGTTCATTCGGCAGGTGAGTTGTTACACACTCCTTA
Toxo_28S:1387-1443	TGATAATTAGTAGCAATGGCCTGGTATCGGTAGCCCGCTTCAGCGCCATCCATTTT
Toxo_28S:1428-1478	CCACGTCTTCCTACTCATTGCTACAAAAGGTCGAGTGATAATTAGTAGCA
Toxo_28S:1458-1505	CTTACGCCGAACGCTTCGTCACAATCCCCACGTCTTCCTACTCATTG
Toxo_28S:1493-1553	TATTTGCTACTACCACCAAGATCTGCACTAGAGACTGTTCCACGCAGGCTTACGCCGAAC
Toxo_28S:1535-1585	CTCCACTTCAGTCTTCAAAGTTCTCATTTGAATATTTGCTACTACCACCA
Toxo_28S:1570-1621	TAACCCATGTCCAATTGCTGTTCACATGGAACCCTTCTCCACTTCAGTCTT
Toxo_28S:1611-1665	AGAAACCTAACGTATACGCAGTTAAGCTGTCGCTTAGGACCGGCTAACCCATGT
Toxo_28S:1642-1690	GATTCCCTTTCGCGAAACGAGGTAAAGAAACCTAACGTATACGCAGTT
Toxo_28S:1673-1726	TACAGTATCCACGTCCTGGCTCGGGAATATTAACCCGATTCCCTTTCGCGAAA
Toxo_28S:1708-1751	GTCGAGGAGTTCACTTACGTTACCGTACAGTATCCACGTCCTG
Toxo_28S:1756-1806	TAAAAGAAAAGGCTGTTAAAAAGCAAAGACAACGCTTCCCGGAGCACCTG
Toxo_28S:1802-1852	CTACCAGCCAGCTAACCCTATCTCCAGCTAAACTGATTCCAGGGTATAAA
Toxo_28S:1835-1875	GACACCTTGGAAACCAAGGTGCTCTACCAGCCAGCTAACC
Toxo_28S:1866-1921	ATAACAACTTTCCCTCCTCTTTTCAAGGGCAGTCAGGAGCGCACCGGACACCTTG
Toxo_28S:1897-1946	GTTATTGGTACGGCCAGGGGTGCAAATAACAACTTTCCCTCCTCTTTTC
Toxo_28S:1935-1989	TATTCTATCGACCAGAGGCTACTAACCTTGGAGACCTGATGCGGTTATTGGTAC
Toxo_28S:1966-2016	TATTTTGCCGACTTCCCTTATCTACCTTATTCTATCGACCAGAGGCTACT
Toxo_28S:2001-2050	CTCAGAGCCAATCCTTTTCCCGAAGTTACGGATCTATTTTGCCGACTTC
Toxo_28S:2031-2086	TCAAATACAGGCCACTGGGGCGCAATGTACCCAGCCCTCAGAGCCAATCCTTTTC
Toxo_28S:2069-2112	GAAGCATGAAGCAGTCCCAAGCTCCGTCAAATACAGGCCACTG
Toxo_28S:2105-2161	TTTTCCCCAGAGCGCAATACAGACAGTGCTCGGGTCCGCAACACGCCGCGAAGCAT
Toxo_28S:2147-2187	CAAGACCCCGGAAAGGGAGATGGACCTTTTCCCCAGAGCG
Toxo_28S:2179-2224	CAGTTCTGAGTTAGCTGTTCACCGTACACGCACAGCCCAAGACCC
Toxo_28S:2210-2260	GTTTTAATTAAACAGTCGGATTCCCCTTGTCCGCTCCAGTTCTGAGTTAG
Toxo_28S:2254-2304	AAATCACATTGCGTCAACACCAGTTATGGCCATCGCAATGCTTTGTTTTA
Toxo_28S:2292-2342	TTGAATTTCATCACATTGACATTCAGAGCACTGGGCAGAAATCACATTGC
Toxo_28S:2323-2373	ATAGTTACTCCCGCCGTTTACCCGCGCTTGATTGAATTTCATCACATTGA
Toxo_28S:2369-2419	GCGTCACTAATTAGATGACGAGGCATTTGGCTACCTTAAGAGAGTCATAG
Toxo_28S:2406-2450	GACAGTGGGAATCTCGTTAATCCATTCATGCGCGTCACTAATTA
Toxo_28S:2445-2487	GTTCCCTTGGCTGTGGTTTCGCTAGATAGTAGATAGGGACAG
Toxo_28S:2478-2534	AGTCAAGCTCAACAGGGTCTTCTTTCCCCGCTGATTCTGCCAAGCCCGTTCCCTTG
Toxo_28S:2510-2560	TAAGTCATTTCACAAAGTCGGACTAGAGTCAAGCTCAACAGGGTCTTCTT
Toxo_28S:2541-2587	CGAAGCTCCCACTTATGCTACACCTCCTAAGTCATTTCACAAAGTC
Toxo_28S:2579-2629	ATAAGTAAAACGACATTAAGAGTAGTGGTATTTCACGAGCGCCGAAGCTC
Toxo_28S:2617-2667	CCAAAACACATGCAGAGCATGAGTCTCAACTTAACGGAATAAGTAAAACG
Toxo_28S:2661-2716	AACCTGACTGTGTCTTCCGCGTAGATCAGCGGCAAAAGCCACCTTAAAACCAAAA
Toxo_28S:2699-2753	TATTGTTTCACAGATGTGCCGCCCCAGCCAAACTCCCAACCTGACTGTGTCTTC
Toxo_28S:2741-2792	ATTTCTGTTCTCATTGAGCTTGCCTTAGGACACCTGCGCTATTGTTTCACA
Toxo_28S:2772-2812	CCCCTTTTGGTCAACATGAGATTTCTGTTCTCATTGAGCT
Toxo_28S:2809-2867	GGCCATGCTTTCACAGTTTGTATTCGTACTGAAAATCAAAATCAAGCAAGCTTTTCCC
Toxo_28S:2841-2891	TTTCTCAGACCTAAAGGATCGATAGGCCATGCTTTCACAGTTTGTATTCG
Toxo_28S:2880-2930	TATCCCTGTGGTAACTTTTCTGACACCTCTAGCTGAAAGTTTCTCAGACC
Toxo_28S:2926-2976	ATCAAAAAGCAACGTCGCTATGAACGCTTGGCTGCCACAAGCCAGTTATC
Toxo_28S:2969-3019	GAGACTTCTGCGTCTCAATGATAGGAAGAGCCGACATCGAAGGATCAAAA
Toxo_28S:3008-3048	CTATTGGCGGGTGAACAATCCGACACTTTGAGACTTCTGC
Toxo_28S:3043-3093	TAAAACTAACCTGTCTCACGACGGTCTAAACCCAGCTCACGTTCCCTATT
Toxo_28S:3078-3128	TGGATTACTGTCGCAGTATCAAGTCATCAGTAGGGTAAAACTAACCTGTC
Toxo_28S:3109-3155	GACCCAACTGTTCCTCTCGTACTAAGTTGGATTACTGTCGCAGTAT
Toxo_28S:3142-3192	CACTAGCTTTTCAGCTAGCCGCATTTACCAAGTATCCGACCCAACTGTTC
Toxo_28S:3178-3227	GTTCAGTCATAATCCAACGGATGGTAGCGTCGCGGCACTAGCTTTTCAG
Toxo_28S:3216-3266	ATAACACTGCATATCCAGCATGGATTCTGACTTAGAGGCGTTCAGTCATA
Toxo_28S:3248-3298	TGTATCATTGCATGAAACAAAGGAGGCGGTGAATAACACTGCATATCCAG
Toxo_28S:3278-3325	CTTTGATGAGAAGCAGGGCCAGAGGCCTGTATCATTGCATGAAACAA
Toxo_28S:3313-3366	TTAGAAATTGAGATTCTCGCCCAAAAGCATGAAGCGGAGGGCTTTGATGAGAA
Toxo_28S:3346-3396	TCGTCTGCAATGGATGTATCACCTCCAATGTTAGAAATTGAGATTCTCGC
Toxo_28S:3376-3426	TCATACTTACAATACCCGGTTGCAACAAAGTCGTCTGCAATGGATGTATC
Toxo_28S:3421-3467	ACGCAGGAAAAATCTTAGTAGATCGTAGGACAAGCCTACTCTCATA
18S:17-67	AGCCGTATAAAAGCTTATACTTAGACATGCATGGCTTAATCTTTAAGACA
18S:61-111	CCATCAAATAAACTATAACTGTTTTAATGAGCCATTCGCAGTTTAGCCGT
18S:97-147	GCCATAGAATTACCACGGTTATCCATGTAGTAAAGACCATCAAATAAACT
18S:131-172	GGAAGAGGCATGTGCGCATGTATTAGCCATAGAATTACCAC
18S:171-216	GAAGGTGGGTTGGTTCTGTATCTAATAAACACTGCCCTTCCAGGG
18S:204-244	GTTACTATGAATCACCTGAGGACCACCGGAAGGTGGGTTG
18S:240-294	TCAGAAACTTGAATGATCCGTCGCAGACCGAAGTCAACGCGATCCGTTCGGTTA
18S:279-329	GGTAGTCCAATACAGTACCGTCGAAAGCTGATAGGTCAGAAACTTGAATG
18S:310-350	CCCGTTACCCGTCACTGCCACGGTAGTCCAATACAGTACC
18S:351-403	TTAGATGTGGTAGCCGTTTCTCAGGCTCCCTCTCCGGAATCGAACCCTAATT
18S:390-440	AATCAGGATTGGGTAATTTGCGCGCCTGCTGCCTTCCTTAGATGTGGTAG
18S:425-475	TTCCAGTGTTGTTATTTCTTGTCACTACCTCCCTGAATCAGGATTGGGTA
18S:466-516	GGGGTTTGGATTCCTATCATTCCAATCACTAGAAATGAAATTTCCAGTGT
18S:515-556	CTGCTGGCACCAGACTTGCCCTCCAATTGTTACTCTGAAAG
18S:556-606	TTTAACTGCAACAACTTTAATATACGCTATTGGAGCTGGAATTACCGCGG
18S:602-643	GACTGGCTGCTTCCAGCAGAAATCCAACTACGAGCTTTTTA
18S:649-705	AATGAAGTGTGGAGAAATCCAGAAGGATGCTAGAATTCACCAAGTGCACACCCCTG
18S:680-720	GAAAAAACTCCACACAATGAAGTGTGGAGAAATCCAGAAG
18S:717-768	CGACAAGCCTGCTTGAAACACTCTAATTTTCTCAAAGTAAAAGTCCTGGAA
18S:750-800	TATCTTATTATTCCATGCTGCAGTATTCAAGGCGACAAGCCTGCTTGAAA
18S:781-831	CCTAGAAACCAACAAAATAGGGCCGAAATCCTATCTTATTATTCCATGCT
18S:822-862	CCCAACCGTCCCTATTAATCATTACTTCAGTCCTAGAAAC
18S:861-913	CGTCTTTAACAAATCTAAGAATTTCACCTCTGACAGTTAAATACGAATGCCC
18S:900-948	TGAAAACATCTTTGGCAAATGCTTTCGCAGTAGTTCGTCTTTAACAAA
18S:932-976	CGAGCCCCTAACTTTCGTTCTTGATTAATGAAAACATCTTTGGC
18S:977-1027	CTCTAGTCGGCATAGTTTATGGTTAAGACTACGACGGTATCTGATCGTCT
18S:1018-1068	CTCATAAGGTGCAGGAGAAGTCAAGCATGACGTTTTCCTATCTCTAGTCG
18S:1049-1091	CCAGAACCCAAAGACTTTGATTTCTCATAAGGTGCAGGAGAA
18S:1093-1136	CTTCCGTCAATTCCTTTAAGTTTCAGCCTTGCGACCATACTCC
18S:1124-1179	TGTTGAGTCAAATTAAGCCGCAGGCTCCACGCCTGGTGGTGCCCTTCCGTCAATT
18S:1157-1214	ATCCTTCCTATGTCTGGACCTGGTGAGTTTCCCCGTGTTGAGTCAAATTAAGCCGCA
18S:1190-1240	ATCAAGAAAGAGCTATCAATCTGTCAATCCTTCCTATGTCTGGACCTGGT
18S:1220-1270	TAAGAACGGCCATGCACCACCACCCATAGAATCAAGAAAGAGCTATCAAT
18S:1265-1315	GTCTCGTTCGTTAACGGAATTAACCAGACAAATCACTCCACCAACTAAGA
18S:1302-1352	AGAACACGAAGTTCCTGATCCTATTTAGCAGGTTAAGGTCTCGTTCGTTA
18S:1336-1386	TTAGACACGCAAAGTCCCTCTAAGAAGTGATACAAGAACACGAAGTTCCT
18S:1372-1422	CATCACAGACCTGTTATTGCCTCAAACTTCCTTGCGTTAGACACGCAAAG
18S:1403-1443	GCAGCCCAGAACATCTAAGGGCATCACAGACCTGTTATTG
18S:1451-1501	TACCTAGACCTATCGGCCAAGGTTATAAACTCGTTGGATGCATCAGTGTA
18S:1482-1525	CATCACGATGCATACTCACAAGATTACCTAGACCTATCGGCCA
18S:1518-1568	AGGCATTCCTCGTTGAAGATTAATAATTGCAATAATCTATCCCCATCACG
18S:1550-1591	CAAGCTGCTGACTTGCGCCTACTAGGCATTCCTCGTTGAAG
18S:1595-1650	AACACTCAATCGGTAGGAGCGACGGGCGGTGTGTACAAAGGGCAGGGACGTAATC
18S:1631-1675	CAAAACGGTCCGAATAATTCACCGGAACACTCAATCGGTAGGAG
18S:1670-1723	TAAGTGTTAAGGTTCACAAAACTTCCCATTTCGGGCACGAACGCGCCACAAAA
18S:1706-1756	CTACGGAAACCTTGTTACGACTTCTCCTTCCTCTAAGTGTTAAGGTTCAC
5.8S:24-74	TGAATCATCAGATTTCTGAACGCAAATGGCACCTTGGGGATATTCTCCTT
5.8S:60-110	CGAACTGCGAAACGCAATGTGAATTGCAGAATTCAGTGAATCATCAGATT
5.8S:98-158	AATTTTCAGCAATGGATGTCTTGGCTCGCGCAACGATGAAGGACGCAGCGAACTGCGAAA

### Sheet: oligonucleotides
Primer Name	Sequence	Notes
P1	GCTCGGAGATGTGTATAAGAGACAG	reverse transcription of ribosome profiling libraries
P2	AATGATACGGCGACCACCGAGATCTACACAATCGTTAACACTCTTTCCCTACACGACGCTCTTCCGA	library amplification + barcode 1 + P5
P3	CAAGCAGAAGACGGCATACGAGATAATCGTTAGTCTCGTGGGCTCGGAGATGTGTATAAGAGACAG	library amplification + barcode 1 + P7
P4	AATGATACGGCGACCACCGAGATCTACACGTCTACATACACTCTTTCCCTACACGACGCTCTTCCGA	library amplification + barcode 2 + P5
P5	CAAGCAGAAGACGGCATACGAGATGTCTACATGTCTCGTGGGCTCGGAGATGTGTATAAGAGACAG	library amplification + barcode 2 + P7
P6	AATGATACGGCGACCACCGAGATCTACACCGCTGCTCACACTCTTTCCCTACACGACGCTCTTCCGA	library amplification + barcode 3 + P5
P7	CAAGCAGAAGACGGCATACGAGATCGCTGCTCGTCTCGTGGGCTCGGAGATGTGTATAAGAGACAG	library amplification + barcode 3 + P7
P8	AATGATACGGCGACCACCGAGATCTACACCGAAGGACACACTCTTTCCCTACACGACGCTCTTCCGA	library amplification + barcode 4 + P5
P9	CAAGCAGAAGACGGCATACGAGATCGAAGGACGTCTCGTGGGCTCGGAGATGTGTATAAGAGACAG	library amplification + barcode 4 + P7
P10	TAAATGGGGATGTCAAGTTGCCGTTCTGTCTCACGATGCGTTTaAGAGCTAtgctgGAAAcagcaTAGCAAGTTtAAATAAGGCTAGTCCGTTATCAACTTGAAAAAGTGGCACCGAGTCGGTGCTTTTTTTTTCTTTTTCtctagaggtacCATGCATctatcgtgagacagaacggctgtgcaaaaccggagcgaatgcagacgcgattgAGAGACCGGTCTCAacaggccgtttgtcggtgggtgccggctcgtctgtcgcaggtggcctgcaTCTGGAAGTGAAACGCCTGG	neutral locus cutting unit
P11	GAAGTGAAACGCCTGGatgcatgtcccgcgttcg	pTub1 fwd cutting unit homology
P12	CAAGACGCTTCGAACccACTTACTTGTACAGCTCGTCC	mNG rev CDPK3 3' UTR homology
P13	GTggGTTCGAAGCGTCTTG	CDPK3 3' UTR fwd
P14	gtacctctagTCACTTTCTAGG	CDPK3 3' UTR rev linker homology
P15	CTAGAAAGTGActagaggtacgaacgcatagtgttcgt	pMIC2 fwd linker homology
P16	tgtgaaaacaactgcagc	pMIC2 rev
P17	ttgctgcagttgttttcacaatggcgGTGAGCGAG	mKate fwd pMIC2 homology
P18	TAGCTCCGCTTCCcatatgTCTGTGCCCCAGTTTG	mKate rev P2A homology
P19	catatgGGAAGCGGAGCTACTAAC	P2A fwd
P20	AACTTGACATCCCCATTTACC	U6 rev HiT homology
P21	cacgaaggggatgtgAAGGCCGTTAACCATGGTATCTCGTACTGGCTAGTTTACCGATTCAGGTCAGACGTAAGTATCCGTTACGATGGTGAGCAAGGGC	Tandem BaeI sites
P22	ATGGTGAGCAAGGGCG	mNG fwd
P23	cacatccccttcgtgcgc	pTub1 rev
P24	cacgaaggggatgtgAAGGCCGTTAACCATGGTATCTCGTACTTCAACAAAGCCACGT	stuffer fragment fwd
P25	TGACCTCCTCGCCCTTGCTCACCATCGTAACGGATACTTACGTCCGCAGGAAAGAACATG	stuffer fragment rev
P26	cgcgcgcacgaaggggatgtgctttttttcaggtatccgaag	307980_fwd
P27	tcgcccttgctcaccatgctcgcgctcagggc	307980_rev
P28	cgcgcgcacgaaggggatgtgttcgaaggctccatgtt	233550_fwd
P29	tcgcccttgctcaccatcgtgacgcgcttaga	233550_rev
P30	cgcgcgcacgaaggggatgtgAGACAAAGTCATTATTAAAACGC	213280_fwd
P31	tcgcccttgctcaccatTGTTCTAGATCCGAAACTG	213280_rev
P32	cgcgcgcacgaaggggatgtgATCTTTCGATAAACCACTCCG	211250_fwd
P33	tcgcccttgctcaccatTTAAAAGAGTCGAAAAAGTCAA	211250_rev
P34	cgcgcgcacgaaggggatgtgGGAACTGCAGTTTCCATC	254610_fwd
P35	tcgcccttgctcaccatTTTGACGTCGCGACTG	254610_rev
P36	cgcctttaacacatctaaaag	TUB1 5' UTR rev
P37	ccttctatgcacttgcaggatg	DHFR fwd
P38	tCctgcaaGtgcatagaaggaaagt	DHFR rev
P39	cttttagatgtgttaaaggcgctttttttcaggtatccgaag	307980_fwd_v2
P40	cttttagatgtgttaaaggcgGGAACTGCAGTTTCCATC	254610_fwd_v2
P41	ttttagatgtgttaaaggcgAAGGCCGTTAACCATGGT	BaeI fwd
P42	ATACCATGGTTAACGGCCTTcgcctttaacacatctaaaag	extended Tub1 rev
P43	gtgaacttttagatgtgttaaaggc	library insert fwd
P44	tcctcgcccttgctcaccat	library insert rev
P45	AATGATACGGCGACCACCGAGATCTACACNNNNNNNNNNagaggccatgttatcctcct	MPRA RT
P46	AATGATACGGCGACCACCGAGATCTACAC	MPRA RNA amplification rev
P47	CAAGCAGAAGACGGCATACGAGATAGAATGCCCCCTGGCtcagaaacattttgtttgttc	MPRA_RNA_barcode_1
P48	CAAGCAGAAGACGGCATACGAGATCCTCGGTACCCTGGCtcagaaacattttgtttgttc	MPRA_RNA_barcode_2
P49	CAAGCAGAAGACGGCATACGAGATATGAGGCTCCCTGGCtcagaaacattttgtttgttc	MPRA_RNA_barcode_3
P50	CAAGCAGAAGACGGCATACGAGATTGTCGTAGCCCTGGCtcagaaacattttgtttgttc	MPRA_RNA_barcode_4
P51	CAAGCAGAAGACGGCATACGAGATAGGTGCGTCCCTGGCtcagaaacattttgtttgttc	MPRA_RNA_barcode_5
P52	CAAGCAGAAGACGGCATACGAGATGTGCGATACCCTGGCtcagaaacattttgtttgttc	MPRA_RNA_barcode_6
P53	CAAGCAGAAGACGGCATACGAGATGACGAGAGCCCTGGCtcagaaacattttgtttgttc	MPRA_RNA_barcode_7
P54	CAAGCAGAAGACGGCATACGAGATCACTACGACCCTGGCtcagaaacattttgtttgttc	MPRA_RNA_barcode_8
P55	CAAGCAGAAGACGGCATACGAGATCCTGTGGCCCCTGGCtcagaaacattttgtttgttc	MPRA_RNA_barcode_9
P56	CAAGCAGAAGACGGCATACGAGATTCCTCTACCCCTGGCtcagaaacattttgtttgttc	MPRA_RNA_barcode_10
P57	AATGATACGGCGACCACCGAGATCTACACtcgctgggagagaggccat	MPRA_DNA_amplification_rev
P58	CAAGCAGAAGACGGCATACGAGATCTTCACGGCCCTGGCtcagaaacattttgtttgttc	MPRA_DNA_barcode_1
P59	CAAGCAGAAGACGGCATACGAGATGAGGCATTCCCTGGCtcagaaacattttgtttgttc	MPRA_DNA_barcode_2
P60	CAAGCAGAAGACGGCATACGAGATTTCTAACGCCCTGGCtcagaaacattttgtttgttc	MPRA_DNA_barcode_3
P61	CAAGCAGAAGACGGCATACGAGATGCAGAATCCCCTGGCtcagaaacattttgtttgttc	MPRA_DNA_barcode_4
P62	CAAGCAGAAGACGGCATACGAGATACCACTTACCCTGGCtcagaaacattttgtttgttc	MPRA_DNA_barcode_5
P63	CAAGCAGAAGACGGCATACGAGATGAACATACCCCTGGCtcagaaacattttgtttgttc	MPRA_DNA_barcode_6
P64	CAAGCAGAAGACGGCATACGAGATTATAACCTCCCTGGCtcagaaacattttgtttgttc	MPRA_DNA_barcode_7
P65	CAAGCAGAAGACGGCATACGAGATATCTTAGTCCCTGGCtcagaaacattttgtttgttc	MPRA_DNA_barcode_8
P66	CAAGCAGAAGACGGCATACGAGATTGACCTTACCCTGGCtcagaaacattttgtttgttc	MPRA_DNA_barcode_9
P67	CAAGCAGAAGACGGCATACGAGATCTAGTACGCCCTGGCtcagaaacattttgtttgttc	MPRA_DNA_barcode_10
P68	CAAGCAGAAGACGGCATACGAGATAGGCTCCGCCCTGGCtcagaaacattttgtttgttc	MPRA_DNA_barcode_11
P69	agaggccatgttatcctcctcgcccttgctcaccat	read 1 seq primer
P70	CCCTGGCtcagaaacattttgtttgttctctgtgaacttttagatgtgttaaaggcg	read 2 seq primer
P71	ctttaacacatctaaaagttcacagagaacaaacaaaatgtttctgaGCCAGGG	i7 index primer
P72	ttttagatgtgttaaaggcgTTGTGCCTCATCGGGGGCGTAAACTACTGTCCTCATGAAAATGAAGAAACACGGAACTCGATGGCCAAAATGGCCTTCTGACGGCGTTTATGCTGGCTCAATGAGGCGATGACGCCTCAAATGGCGGCTTGAGGTCAGAATGAACGTCCCTCGGCAACACCAAAGCATCATGTCATTCCAatggtgagcaagggcgagga	L1_gblock
P73	ttttagatgtgttaaaggcgATGTGCTAGCGTCTCCGGGACATCCTTTGCGATATCACTTTTTACCGACGCGTCTAATAGCGACACTAATACGTCAATTCTGTAGTCAGTTCCTACTTTTACACCGTGTTCCGGTTTTCCATTTGCCGTCTTAAGTCTTTGCGTTAAATTTTGTTCTCTTTTGTTTTGTTTCTTGGACAGatggtgagcaagggcgagga	H4_gblock
P74	ttttagatgtgttaaaggcgCCGGTGTCGCAAAATGCATGCCTCAAATCTCTTTGTACCATGGCGAACGCCAAAAGGGCGCTCTATGAGCCTGTGTTGAGGACAGAACGATGAACCATGAGACGAAGGTCTTCTCAATGAAAATATGATGCTCGAGAGGGGGGCTCGAACATTCCCAAAATGGCGGAGGCGAAGGCGCCGatggtgagcaagggcgagga	L2_gblock
P75	ttttagatgtgttaaaggcgCCGACCGGGATCTTTACCGTGTGTTGCGTTTTGTTTATATTCTTCAAGACTTTCCACATCACATCCGAAGACGCGTCTATCTTTGATCTTTTGTTTGGAAAACTTTTTTTTCTGCCGTCTTTTTATACACCGTGTTCCTATTTGGGCGGTAGTTTTGTTACACGTCTCCGACTTTGTGGTatggtgagcaagggcgagga	H3_gblock
P76	ttttagatgtgttaaaggcgATGTGTTAATCGTGCTTTTTCCGGACTTTCCACGCGTCTCTGTCTTTGCGCTTTTGGTCAGATTAGCCGCTTCTCCGTCTCCTATTTGTTCATATAGTACGTGTTGTTTTACGGCTGGATACCGTTTAAATTTTCTTTTTGCTATCGTTCTAGCCGACTTTCTTCCACACTTTGTGTTTTatggtgagcaagggcgagga	H2_gblock
P77	ttttagatgtgttaaaggcgACGTTGTTAATATGGCTGCCGAACCAGAAACTTGGGAGAATGACGAAGAAGCCAAATGGATCATTCGTTACGTTTTGTAAAATGGCCGGCCTGGATCAAAATGGAACAGGCCTTTCCGGACAGACATGCAATGGACAGCTATAATTCGCGAAGCGACACAAAATGGCGGTGATGATGGCGatggtgagcaagggcgagga	L3_gblock
P78	ttttagatgtgttaaaggcgAGTCTGTTACTTTTCTGTGTTCCTAACTTTAATTCACTTTCGTCTTTGGTTTTGTTACCGGCCCGTGCCGTCTTTTTGTTCTTTTGTACAACACTTCCGTGTTGCTAAACGTTTTAATAGTGTTTCTCCGTCACCGTGGAAAACACCGGGACGCGTCTCTTTTAAATTTGTTAAACAGCGatggtgagcaagggcgagga	H1_gblock
P79	TCTGGAAGTGAAACGCCTGG	genotyping fwd
P80	GGCTGAGACgAGCAGGGCAAC	genotyping rev
P81	GGGCGAGGAGGATAACATGG	mNG qPCR fwd
P82	GAACTGGAGGTCACCCTTGG	mNG qPCR rev
P83	GTGGACAGAAGACTGGAAAGAA	mK-T2A qPCR fwd
P84	TCCACGTCTCCAGCCTGCTT	mK-T2A qPCR rev
P85	CGCGACATCAAGGAGAAGCT	ACT1 qPCR fwd
P86	GTTGCCATCGGGCAATTCAT	ACT1 qPCR rev

### Sheet: Plasmids
Name	Description	Sequence
pMLP140	Dual-fluorescence reporter cassette with full endogenous TUB1 5' UTR	ctcccggcatccgcttacagacaagctgtgaccgtctccgggagctgcatgtgtcagaggttttcaccgtcatcaccgaaacgcgcgagacgaaagggcctcgtgatacgcctatttttataggttaatgtcatgataataatggtttcttagacgtcaggtggcacttttcggggaaatgtgcgcggaacccctatttgtttatttttctaaatacattcaaatatgtatccgctcatgagacaataaccctgataaatgcttcaataatattgaaaaaggaagagtatgagtattcaacatttccgtgtcgcccttattcccttttttgcggcattttgccttcctgtttttgctcacccagaaacgctggtgaaagtaaaagatgctgaagatcag…
pMLP141	Empty, BaeI-digestible dual-fluorescence reporter cassette with no TUB1 5' UTR	AAAAAAAAAGCACCGACTCGGTGCCACTTTTTCAAGTTGATAACGGACTAGCCTTATTTAAACTTGCTATGCTGTTTCCAGCATAGCTCTTAAACGCATCGTGAGACAGAACGGCAACTTGACATCCCCATTTACCAGAAGGCAAACACCCCCTTCGGGGACGAGGTGACCCTGCGCGACAGAAAGCCCCTTCGAAGAGCGCACAGGGAGGAAGCAGGCCTCTGCAGGTCGCCATTTGAAAATCTGACAGAACTGATGGAAATATGATTCTTGTCAGAGAAGACATTCGAGAGTTCGAAGGTTTCCCCCTTGGCTCTACATATCCCAGTGTCTCGCGTTCTGCAGGAGGCGCGTCAGGCCTAGGATGCAATATTGGCGCCCAATTCACAGTGCAGCGGC…
pMLP160	Empty, BaeI-digestible dual-fluorescence reporter cassette with 50 nt of TUB1 5' UTR	TTGAGATCCTTTTTTTCTGCGCGTAATCTGCTGCTTGCAAACAAAAAAACCACCGCTACCAGCGGTGGTTTGTTTGCCGGATCAAGAGCTACCAACTCTTTTTCCGAAGGTAACTGGCTTCAGCAGAGCGCAGATACCAAATACTGTTCTTCTAGTGTAGCCGTAGTTAGGCCACCACTTCAAGAACTCTGTAGCACCGCCTACATACCTCGCTCTGCTAATCCTGTTACCAGTGGCTGCTGCCAGTGGCGATAAGTCGTGTCTTACCGGGTTGGACTCAAGACGATAGTTACCGGATAAGGCGCAGCGGTCGGGCTGAACGGGGGGTTCGTGCACACAGCCCAGCTTGGAGCGAACGACCTACACCGAACTGAGATACCTACAGCGTGAGCTATGAGA…
